# Extracellular vesicles produced by the human commensal gut bacterium *Bacteroides thetaiotaomicron* affect host immune pathways in a cell-type specific manner that are altered in inflammatory bowel disease

**DOI:** 10.1101/2021.03.20.436262

**Authors:** Lejla Gul, Dezso Modos, Sonia Fonseca, Matthew Madgwick, John P. Thomas, Padhmanand Sudhakar, Régis Stentz, Simon R. Carding, Tamas Korcsmaros

**Affiliations:** Earlham Institute, Norwich, UK; Gut Microbes and Health Research Programme, Quadram Institute Bioscience Norwich, UK; Department of Gastroenterology, Norfolk and Norwich University Hospital, Norwich, UK; KU Leuven Department of Chronic Diseases, Metabolism and Ageing, Translational Research Center for Gastrointestinal Disorders (TARGID), Leuven, Belgium; Norwich Medical School, University of East Anglia, Norwich, UK

**Keywords:** extracellular vesicles, host-microbe interactions, single-cell data analysis, ulcerative colitis, Toll-like receptor pathway

## Abstract

The gastrointestinal (GI) tract is inhabited by a complex microbial community, which contributes to its homeostasis. Disrupted microbiome can cause GI-related diseases, including inflammatory bowel disease, therefore identifying host-microbe interactions is crucial for better understanding gut health. Bacterial extracellular vesicles (BEVs), released into the gut lumen, can cross the mucus layer and access underlying immune cells. To study cross-kingdom communication between BEVs and host, we focused on the influence of BEVs, generated by *Bacteroides thetaiotaomicron* (VPI-5482), on host immune cells. Using single-cell RNA sequencing data and host-microbe protein-protein interaction networks, we examined the potential effect of BEVs on dendritic cells, macrophages and monocytes with particular focus on the Toll-like receptor (TLR) pathway. We identified biological processes affected in each immune cell type, and also cell-type specific processes (e.g myeloid cell differentiation). The TLR pathway analysis highlighted that BEV targets differ among cells and even between the same cells in healthy versus disease (ulcerative colitis) conditions. Our *in silico* findings were validated in BEV-monocyte co-cultures demonstrating the requirement for TLR4 in BEV-elicited NF-κ B activation. This study demonstrates that both cell-type and health condition influence BEV-host communication. The results and the pipeline can facilitate BEV-based therapy development for the treatment of IBD.
