## Supplementary Table 1 for "Extracellular vesicles produced by the human commensal gut bacterium *Bacteroides thetaiotaomicron* affect host immune pathways in a cell-type specific manner that are altered in inflammatory bowel disease"

### Sheet: Sheet1
Compound	Final concentration
KH2PO4	100 mM
K2HPO4·3H2O	100 mM
NaCl	15 mM
(NH4)2SO4	8.5 mM
Glucose	30 mM
MgCl2	0.1 mM
CaCl2	50 µM
L-Histidine	0.2 mM
Hemin	2 µM
Vitamin B12	100 nM
Vitamin K3 (Menadione)	6 µM
FeSO4·7H2O	1.4 µM
L-Cysteine	4.1 mM
