## Supplementary Table 2 for "Extracellular vesicles produced by the human commensal gut bacterium *Bacteroides thetaiotaomicron* affect host immune pathways in a cell-type specific manner that are altered in inflammatory bowel disease"

### Sheet: Sheet1
Cycling monocyte	Inflammatory monocyte	Dendritic cell subet 1	Dendritic cell subset 2	Macrophage
regulation of cell cycle G2/M phase transition	intracellular protein transport	somatic diversification of immune receptors	modulation of transcription in other organism involved in symbiotic interaction	growth
mitotic cell cycle checkpoint	protein localization to endoplasmic reticulum	proteasomal protein catabolic process	cellular response to ionizing radiation	embryonic organ development
cell cycle checkpoint	establishment of protein localization to endoplasmic reticulum	negative regulation of transferase activity	regulation of protein phosphorylation	cell development
microtubule cytoskeleton organization involved in mitosis	protein targeting to membrane	protein metabolic process	negative regulation of myeloid leukocyte mediated immunity	anatomical structure development
membrane docking	cotranslational protein targeting to membrane	mRNA modification	regulation of muscle cell differentiation	animal organ morphogenesis
regulation of cell division	SRP-dependent cotranslational protein targeting to membrane	ribosomal small subunit biogenesis	negative regulation of cell differentiation	regulation of growth
intrinsic apoptotic signaling pathway by p53 class mediator	protein targeting to ER	maturation of SSU-rRNA	establishment of organelle localization	developmental growth
spindle assembly	establishment of protein localization to organelle	DNA-templated transcription	regulation of DNA repair	positive regulation of growth
mitotic spindle organization	establishment of protein localization to membrane	termination	negative regulation of intracellular signal transduction	positive regulation of developmental growth
spindle organization	negative regulation of cellular catabolic process	DNA-templated transcription	negative regulation of developmental process	platelet-derived growth factor receptor signaling pathway
microtubule organizing center organization	positive regulation of transcription from RNA polymerase II promoter in response to stress	elongation	positive regulation of protein acetylation	epidermal growth factor receptor signaling pathway
mitotic metaphase plate congression	positive regulation of proteasomal ubiquitin-dependent protein catabolic process	transcription elongation from RNA polymerase II promoter		neuromuscular junction development
positive regulation of protein ubiquitination	negative regulation of protein ubiquitination involved in ubiquitin-dependent protein catabolic process	regulation of intrinsic apoptotic signaling pathway		regulation of kinase activity
negative regulation of G1/S transition of mitotic cell cycle	negative regulation of catabolic process	B cell apoptotic process		supramolecular fiber organization
regulation of cyclin-dependent protein serine/threonine kinase activity	multi-organism process	DNA biosynthetic process		cell projection organization
regulation of cyclin-dependent protein kinase activity	protein folding	regulation of mitotic spindle assembly		cardiac muscle cell differentiation
	heterocycle catabolic process	protein localization to nucleus		cardiocyte differentiation
	nucleobase-containing compound catabolic process	mRNA methylation		regulation of supramolecular fiber organization
	positive regulation of type I interferon production	histone H4-K16 acetylation		regulation of protein complex disassembly
	response to fungicide	endosome organization		regulation of protein depolymerization
	regulation of cell death	histone ubiquitination		microtubule anchoring at centrosome
	negative regulation of cell death	histone monoubiquitination		protein phosphorylation
	negative regulation of programmed cell death			microtubule anchoring
	negative regulation of apoptotic process			regulation of transforming growth factor beta receptor signaling pathway
	regulation of programmed cell death			regulation of cellular response to transforming growth factor beta stimulus
	regulation of apoptotic process			histone H4-K8 acetylation
	regulation of mRNA stability			histone H4-K5 acetylation
	regulation of gene expression
	epigenetic
	nitrogen compound transport
	positive regulation of protein deacetylation
	cellular response to external stimulus
	cytoplasmic translation
	vesicle organization
	vesicle fusion
	cellular component disassembly
	regulation of DNA-templated transcription in response to stress
	negative regulation of smooth muscle cell differentiation
	negative regulation of vascular smooth muscle cell differentiation
	cellular response to chemical stimulus
	negative regulation of endocytosis
	response to stress
	response to dsRNA
	regulation of RNA stability
	response to topologically incorrect protein
	regulation of hemopoiesis
	regulation of myeloid cell differentiation
	regulation of translation in response to stress
	peptide transport
	regulation of mRNA catabolic process
	protein transport
	establishment of protein localization
	protein-DNA complex subunit organization
	peptide biosynthetic process
	positive regulation of pri-miRNA transcription from RNA polymerase II promoter
	positive regulation of translation
	ribosome biogenesis
	positive regulation of granulocyte differentiation
	macromolecular complex disassembly
	negative regulation of chromatin organization
