## Supplementary Table 3 for "Extracellular vesicles produced by the human commensal gut bacterium *Bacteroides thetaiotaomicron* affect host immune pathways in a cell-type specific manner that are altered in inflammatory bowel disease"

### Sheet: Sheet1
Cycling monocyte	Inflammatory monocyte	Dendritic cell subet 1	Dendritic cell subset 2	Macrophage
spermatogenesis	regulation of viral process	circadian rhythm	histone H3-K14 acetylation	methylation
male gamete generation	regulation of symbiosis	modification of morphology or physiology of other organism involved in symbiotic interaction	exit from mitosis	base-excision repair
mitotic cytokinesis	encompassing mutualism through parasitism	cellular nitrogen compound catabolic process	anatomical structure development	actin filament-based process
mitotic cell cycle	positive regulation of multi-organism process	aromatic compound catabolic process	cellular response to ionizing radiation	DNA-dependent DNA replication maintenance of fidelity
cell cycle G1/S phase transition	regulation of viral transcription	protein catabolic process	regulation of phosphorus metabolic process	regulation of growth
negative regulation of cell cycle phase transition	vacuolar transport	heterocycle catabolic process	regulation of protein kinase activity	plasma membrane tubulation
cytokinetic process	positive regulation of catalytic activity	membrane docking	regulation of phosphate metabolic process	neuromuscular junction development
negative regulation of mitotic cell cycle phase transition	positive regulation of transcription from RNA polymerase II promoter in response to stress	negative regulation of apoptotic signaling pathway	regulation of kinase activity	negative regulation of protein phosphorylation
DNA damage response	regulation of transcription from RNA polymerase II promoter in response to stress	regulation of oxidative stress-induced intrinsic apoptotic signaling pathway	activation of protein kinase activity	negative regulation of phosphorylation
signal transduction by p53 class mediator	positive regulation of translational initiation	positive regulation of mRNA splicing	negative regulation of binding	cell projection organization
positive regulation of protein modification by small protein conjugation or removal	positive regulation of translation	via spliceosome	cardiocyte differentiation	pyrimidine dimer repair
protein modification by small protein conjugation	regulation of gene expression	macromolecule deacylation	positive regulation of transcription initiation from RNA polymerase II promoter	microtubule organizing center organization
positive regulation of protein ubiquitination	epigenetic	regulation of mitotic spindle assembly	regulation of transcription initiation from RNA polymerase II promoter	cytoplasmic microtubule organization
protein ubiquitination	intrinsic apoptotic signaling pathway by p53 class mediator	regulation of mitotic spindle organization	regulation of muscle cell differentiation	peptidyl-lysine methylation
spindle organization	organic substance transport	regulation of spindle organization	cardiac muscle cell differentiation	regulation of Ras protein signal transduction
protein localization to microtubule cytoskeleton	macromolecule localization	regulation of endoplasmic reticulum unfolded protein response	regulation of smooth muscle cell differentiation	regulation of small GTPase mediated signal transduction
signal transduction in response to DNA damage	positive regulation of protein complex assembly	postreplication repair	regulation of cAMP-dependent protein kinase activity	regulation of protein deacetylation
snRNA transcription from RNA polymerase II promoter	negative regulation of inclusion body assembly	intracellular steroid hormone receptor signaling pathway	negative regulation of cytoskeleton organization	histone H3-K4 methylation
mitotic metaphase plate congression	cellular response to misfolded protein	steroid hormone mediated signaling pathway	regulation of actin filament bundle assembly	histone H4-K20 methylation
establishment of organelle localization	stress-activated protein kinase signaling cascade	negative regulation of transcription from RNA polymerase II promoter in response to stress	regulation of protein complex disassembly	mitotic DNA integrity checkpoint
positive regulation of cell cycle arrest	cellular response to chemical stimulus	negative regulation of protein acetylation	negative regulation of organelle assembly	histone H4-K8 acetylation
negative regulation of G1/S transition of mitotic cell cycle	chaperone mediated protein folding requiring cofactor	chromatin-mediated maintenance of transcription	regulation of protein depolymerization	histone H4-K5 acetylation
negative regulation of cell cycle G1/S phase transition	negative regulation of cellular catabolic process	vesicle fusion	embryonic organ development
regulation of cytokinesis	positive regulation of ERAD pathway	organelle membrane fusion	negative regulation of phosphoprotein phosphatase activity
regulation of cyclin-dependent protein serine/threonine kinase activity	regulation of protein catabolic process	spliceosomal complex assembly	regulation of protein dephosphorylation
regulation of cyclin-dependent protein kinase activity	regulation of proteasomal protein catabolic process	ribosomal small subunit biogenesis	positive regulation of G1/S transition of mitotic cell cycle
regulation of cell cycle arrest	response to topologically incorrect protein	negative regulation of peptidyl-lysine acetylation	positive regulation of cell cycle G1/S phase transition
regulation of DNA repair	protein localization	negative regulation of histone modification	positive regulation of cell projection organization
double-strand break repair	intracellular signal transduction	negative regulation of histone acetylation	cellular component morphogenesis
	amide transport		regulation of neuron projection development
	negative regulation of actin filament depolymerization		positive regulation of cell differentiation
	actin filament capping		negative regulation of developmental process
			histone monoubiquitination
			regulation of DNA replication
			regulation of supramolecular fiber organization
